# Putative Role of Norrin in Neuroretinal Differentiation Revealed by bulk and scRNA Sequencing of Human Retinal Organoids

**DOI:** 10.1101/2024.11.15.623746

**Authors:** Kevin Maggi, David Atac, Jordi Maggi, Silke Feil, Samuel Koller, Wolfgang Berger

## Abstract

Pathogenic variants in the X-linked gene *NDP* (Norrie disease protein) have been associated with a variety of non-syndromic and syndromic human retinal diseases, including Norrie disease and familial exudative vitroretinopathy. The gene codes for Norrin, a secreted angiogenic molecule which binds to FZD4 and its co-receptors LRP5/6 and TSPAN12 and activates Wnt-signaling. Additionally, it also potentiates Wnt-signaling by binding to the LGR4 receptor. Norrin was also found to exert a neuroprotective function in the retina, specifically for retinal ganglion cells. Furthermore, it was suggested to be involved in neurodevelopmental processes such as early neuro-ectodermal specification and differentiation, as well as maintenance of cochlear hair cells. To better understand the putative role of Norrin in neuronal cells of the retina we generated *NDP* mutant and eGFP-expressing *NDP* reporter human induced pluripotent stem cells, which were differentiated to retinal organoids. Bulk RNA sequencing and fixed single-cell RNA sequencing revealed alterations in gene expression as well as cellular composition, with increased proportions of retinal progenitors as well as Müller glia cells in *NDP^KO^* retinal organoids. Differential expression of genes related to glutamate signaling, Wnt and MAPK signaling, as well as neurogenesis was detected. Furthermore, genes associated with functions in the extracellular matrix were also differentially expressed. The considerable decrease in retinal neurons found in our *NDP^KO^* organoids suggest that Norrin is also important for retinal neurogenesis, which may precede the vascular manifestations in *NDP*-associated diseases.
