## Supplementary material for "Putative Role of Norrin in Neuroretinal Differentiation Revealed by bulk and scRNA Sequencing of Human Retinal Organoids": Data03_W7_NDP_Frequency.xlsx

### Sheet: W7_frequency_plot-count
Cell number per cluster
	Samples
Custom cell sets	W7_WT1	W7_WT2	W7_WT3	W7_KO1	W7_KO2	W7_KO3
pRPC	2047	909	1066	1871	940	1125
RPC	3989	4304	3775	5163	4186	4762
tRPC	1273	1243	1027	1066	1182	1118
PRp	666	970	1007	370	1074	1090
H&A	546	950	821	367	775	912
eRGC	1090	1773	1351	801	1547	1402
lRGC	1050	1942	1511	641	1366	1308
Tot.	10661	12091	10558	10279	11070	11717
NDP expressing cells								Avg. NDP expressing cells per cluster
Custom cell sets	W7_WT1	W7_WT2	W7_WT3	W7_KO1	W7_KO2	W7_KO3		Cluster	number	proportion (%)
pRPC	53	40	58	10	14	19		pRPC	50.3333	15.9619
RPC	126	220	179	55	61	150		RPC	175	55.4968
tRPC	20	26	19	1	5	5		tRPC	21.6667	6.87104
PRp	2	7	4	1	1	1		PRp	4.33333	1.37421
H&A	1	7	2	2	1	2		H&A	3.33333	1.05708
eRGC	14	61	48	0	27	20		eRGC	41	13.0021
lRGC	9	30	20	1	11	10		lRGC	19.6667	6.23679
NDP>0 number	225	391	330
Avg.	315.333
NDP>0 Proportion total	2.1105	3.23381	3.12559
Avg.	2.8233
