## Supplementary material for "Putative Role of Norrin in Neuroretinal Differentiation Revealed by bulk and scRNA Sequencing of Human Retinal Organoids": Data04_W23_NDP_frequency.xlsx

### Sheet: W23_frequency_plot-count
Cell number per cluster
Custom cell sets	W23_WT1	W23_WT2	W23_WT3	W23_KO1	W23_KO2	W23_KO3
pRPC	177	242	271	139	308	296
RPC	356	481	677	619	804	943
MGC	1149	1419	1403	1495	2196	2408
tRPC	423	343	448	428	486	505
PRp	703	658	824	467	936	925
Rod PR	1530	2325	3162	1665	2222	2296
Cone PR	635	583	662	621	647	593
OFF BC	445	401	718	983	1025	874
ON BC	434	233	255	144	380	426
AC	317	346	517	344	563	740
HC	196	212	299	146	157	254
Tot. Cells	6365	7243	9236	7051	9724	10260
NDP expressing cells								Avg. NDP expressing cells per cluster (WT)
Custom cell sets	W23_WT1	W23_WT2	W23_WT3	W23_KO1	W23_KO2	W23_KO3		Cluster	Number	Proportion (%)
pRPC	62	76	58	9	34	21		pRPC	65.3333	7.79014
RPC	166	165	164	48	114	98		RPC	165	19.6741
MGC	617	496	444	177	351	291		MGC	519	61.8839
tRPC	32	23	17	5	4	8		tRPC	24	2.86169
PRp	7	6	6	1	1	1		PRp	6.33333	0.755167
Rod PR	9	26	23	5	4	6		Rod PR	19.3333	2.30525
Cone PR	16	6	14	3	2	3		Cone PR	12	1.43084
OFF BC	5	7	6	1	2	4		OFF BC	6	0.715421
ON BC	7	3	1	2	0	1		ON BC	3.66667	0.437202
AC	10	10	16	2	2	5		AC	12	1.43084
HC	5	3	10	1	2	3		HC	6	0.715421
NDP>0 number	936	821	759
Avg.	838.667
NDP>0 proportion total	14.7054	11.3351	8.21784
Avg.	11.4194
