## Supplementary material for "Putative Role of Norrin in Neuroretinal Differentiation Revealed by bulk and scRNA Sequencing of Human Retinal Organoids": Data11_W7_ORA-results.xlsx

### Sheet: W7_ORA-results
geneSet	FDR	description	size	overlap	expect	enrichmentRatio	pValue	overlapId	database	userId
GO:0007601	1.81025e-15	visual perception	214	24	2.0231	11.863	4.0758e-19	1121;1406;2916;3617;4693;4901;5080;5132;5149;5957;6017;6101;6103;6247;7287;9094;23746;50939;57369;84839;339302;343035;388939;594855	geneontology_Biological_Process	CHM;RS1;RLBP1;NRL;PDE6H;CPLX3;RCVRN;GJD2;RAX2;NDP;PCARE;CRX;RP1;TULP1;RD3;PAX6;UNC119;IMPG1;GRM6;AIPL1;IMPG2;PDC;CPLX4;RPGR
GO:0050953	1.81025e-15	sensory perception of light stimulus	218	24	2.06091	11.6453	6.31741e-19	1121;1406;2916;3617;4693;4901;5080;5132;5149;5957;6017;6101;6103;6247;7287;9094;23746;50939;57369;84839;339302;343035;388939;594855	geneontology_Biological_Process	CHM;RS1;RLBP1;NRL;PDE6H;CPLX3;RCVRN;GJD2;RAX2;NDP;PCARE;CRX;RP1;TULP1;RD3;PAX6;UNC119;IMPG1;GRM6;AIPL1;IMPG2;PDC;CPLX4;RPGR
GO:0007409	0.00465189	axonogenesis	452	15	4.27308	3.51035	2.67863e-05	1382;1947;2043;2258;3730;4693;5015;5080;7224;7504;9175;10371;84631;89884;139065	geneontology_Biological_Process	MAP3K13;EFNB1;XK;SEMA3A;SLITRK2;ANOS1;NDP;CRABP2;SLITRK4;PAX6;TRPC5;LHX4;EPHA4;FGF13;OTX2
GO:0004714	0.0255386	transmembrane receptor protein tyrosine kinase activity	62	5	0.586131	8.53052	0.000298567	2043;2066;2321;3791;51232	geneontology_Molecular_Function	KDR;FLT1;EPHA4;CRIM1;ERBB4
GO:0009583	9.62884e-07	detection of light stimulus	65	10	0.614492	16.2736	5.0404e-10	2793;2916;5132;5957;6101;6247;7287;9094;23746;58473	geneontology_Biological_Process	RS1;RCVRN;PLEKHB1;GNGT2;RP1;TULP1;UNC119;GRM6;AIPL1;PDC
GO:0001917	1.10992e-06	photoreceptor inner segment	69	10	0.652307	15.3302	9.26764e-10	3617;4117;5132;5957;6101;6247;7287;23746;343035;388939	geneontology_Cellular_Component	RS1;RCVRN;PCARE;RP1;TULP1;RD3;IMPG1;MAK;AIPL1;PDC
GO:0001750	1.10992e-06	photoreceptor outer segment	91	11	0.860289	12.7864	9.68347e-10	3617;4117;5132;5149;5957;6101;6103;7287;92211;343035;388939	geneontology_Cellular_Component	PDE6H;RCVRN;PCARE;RP1;TULP1;RD3;IMPG1;MAK;PDC;RPGR;CDHR1
GO:0009582	7.12405e-06	detection of abiotic stimulus	139	12	1.31407	9.13195	8.22928e-09	2793;2916;5132;5957;6101;6247;7287;8914;9094;23746;55107;58473	geneontology_Biological_Process	RS1;RCVRN;ANO1;PLEKHB1;GNGT2;RP1;TULP1;UNC119;GRM6;AIPL1;PDC;TIMELESS
GO:0007602	7.12405e-06	phototransduction	45	8	0.425418	18.8051	8.70151e-09	2793;5132;5957;6101;6247;9094;23746;58473	geneontology_Biological_Process	RS1;RCVRN;PLEKHB1;GNGT2;RP1;UNC119;AIPL1;PDC
GO:0097733	9.39734e-06	photoreceptor cell cilium	116	11	1.09663	10.0307	1.31179e-08	3617;4117;5132;5149;5957;6101;6103;7287;92211;343035;388939	geneontology_Cellular_Component	PDE6H;RCVRN;PCARE;RP1;TULP1;RD3;IMPG1;MAK;PDC;RPGR;CDHR1
GO:0097731	2.34495e-05	9+0 non-motile cilium	128	11	1.21008	9.09033	3.68253e-08	3617;4117;5132;5149;5957;6101;6103;7287;92211;343035;388939	geneontology_Cellular_Component	PDE6H;RCVRN;PCARE;RP1;TULP1;RD3;IMPG1;MAK;PDC;RPGR;CDHR1
GO:0009581	3.95618e-05	detection of external stimulus	136	11	1.28571	8.55561	6.90312e-08	2793;2916;5132;5957;6101;6247;7287;9094;23746;55107;58473	geneontology_Biological_Process	RS1;RCVRN;ANO1;PLEKHB1;GNGT2;RP1;TULP1;UNC119;GRM6;AIPL1;PDC
GO:0060041	0.000176858	retina development in camera-type eye	159	11	1.50314	7.318	3.39459e-07	2916;4693;4760;4901;5080;6101;6247;7287;50939;58158;343035	geneontology_Biological_Process	RS1;NRL;NDP;NEUROD4;NEUROD1;RP1;TULP1;RD3;PAX6;GRM6;IMPG2
GO:0150034	0.000184502	distal axon	276	14	2.60923	5.36557	3.86324e-07	2043;2059;2258;2571;5015;6546;6855;7224;7287;10815;57580;140767;339302;594855	geneontology_Cellular_Component	CPLX3;SYP;PREX1;CPLX1;TULP1;SLC8A1;NRSN1;GAD1;TRPC5;CPLX4;EPHA4;FGF13;EPS8;OTX2
GO:0097730	0.000192076	non-motile cilium	163	11	1.54096	7.13842	4.35699e-07	3617;4117;5132;5149;5957;6101;6103;7287;92211;343035;388939	geneontology_Cellular_Component	PDE6H;RCVRN;PCARE;RP1;TULP1;RD3;IMPG1;MAK;PDC;RPGR;CDHR1
GO:0048880	0.000513838	sensory system development	398	16	3.76258	4.2524	1.25523e-06	2321;2916;3791;4693;4760;4901;5080;5915;6101;6247;7287;10371;50939;58158;343035;401498	geneontology_Biological_Process	RS1;KDR;NRL;SEMA3A;RARB;FLT1;NDP;TMEM215;NEUROD4;NEUROD1;RP1;TULP1;RD3;PAX6;GRM6;IMPG2
GO:0046530	0.00100377	photoreceptor cell differentiation	65	7	0.614492	11.3915	2.62722e-06	4693;4901;5080;6101;7287;92211;388939	geneontology_Biological_Process	NRL;NDP;PCARE;RP1;TULP1;PAX6;CDHR1
GO:0048592	0.00106008	eye morphogenesis	160	10	1.5126	6.61115	2.95957e-06	3791;4693;4901;5080;5915;6101;6247;7287;50939;401498	geneontology_Biological_Process	RS1;KDR;NRL;RARB;NDP;TMEM215;RP1;TULP1;PAX6;IMPG2
GO:0044306	0.00128427	neuron projection terminus	129	9	1.21953	7.37989	3.80955e-06	1742;2043;2571;6546;6855;7287;10815;339302;594855	geneontology_Cellular_Component	CPLX3;SYP;CPLX1;TULP1;SLC8A1;GAD1;CPLX4;DLG4;EPHA4
GO:0006836	0.00131855	neurotransmitter transport	205	11	1.93801	5.67591	4.14133e-06	477;6507;6512;6536;6855;9899;10815;54407;55315;339302;594855	geneontology_Biological_Process	CPLX3;SYP;SV2B;SLC1A7;CPLX1;SLC29A3;ATP1A2;SLC38A2;CPLX4;SLC1A3;SLC6A9
GO:0001654	0.00132795	eye development	388	15	3.66805	4.08937	4.40256e-06	2321;2916;3791;4693;4760;4901;5080;5915;6101;6247;7287;50939;58158;343035;401498	geneontology_Biological_Process	RS1;KDR;NRL;RARB;FLT1;NDP;TMEM215;NEUROD4;NEUROD1;RP1;TULP1;RD3;PAX6;GRM6;IMPG2
GO:0150063	0.00142803	visual system development	392	15	3.70586	4.04764	4.98352e-06	2321;2916;3791;4693;4760;4901;5080;5915;6101;6247;7287;50939;58158;343035;401498	geneontology_Biological_Process	RS1;KDR;NRL;RARB;FLT1;NDP;TMEM215;NEUROD4;NEUROD1;RP1;TULP1;RD3;PAX6;GRM6;IMPG2
GO:0042461	0.00197836	photoreceptor cell development	50	6	0.472686	12.6934	7.3773e-06	4901;5080;6101;7287;92211;388939	geneontology_Biological_Process	NRL;PCARE;RP1;TULP1;PAX6;CDHR1
GO:0030900	0.00197836	forebrain development	406	15	3.83821	3.90807	7.59448e-06	477;2066;2258;3251;3625;4760;4762;5015;5080;5915;7547;10371;10395;54407;84750	geneontology_Biological_Process	ZIC3;HPRT1;SEMA3A;RARB;NEUROD1;NEUROG1;ATP1A2;PAX6;SLC38A2;FUT10;DLC1;ERBB4;INHBB;FGF13;OTX2
R-HSA-112316	0.00212704	Neuronal System	410	15	3.87603	3.86994	8.53638e-06	10815;116443;139065;1742;2066;2571;2793;3777;54407;57369;5924;6507;6512;7277;84631	pathway_Reactome	SLITRK2;GJD2;GRIN3A;GNGT2;SLC1A7;CPLX1;RASGRF2;SLITRK4;KCNK3;TUBA4A;GAD1;SLC38A2;SLC1A3;DLG4;ERBB4
GO:0050804	0.0021474	modulation of chemical synaptic transmission	467	16	4.41489	3.6241	9.64502e-06	477;1742;2043;2916;5924;6507;6536;6558;6855;9899;10815;54407;85445;116443;339302;594855	geneontology_Biological_Process	CPLX3;SYP;SLC12A2;CNTNAP4;SV2B;GRIN3A;CPLX1;RASGRF2;ATP1A2;GRM6;SLC38A2;CPLX4;SLC1A3;DLG4;EPHA4;SLC6A9
GO:0099177	0.0021474	regulation of trans-synaptic signaling	468	16	4.42434	3.61636	9.90504e-06	477;1742;2043;2916;5924;6507;6536;6558;6855;9899;10815;54407;85445;116443;339302;594855	geneontology_Biological_Process	CPLX3;SYP;SLC12A2;CNTNAP4;SV2B;GRIN3A;CPLX1;RASGRF2;ATP1A2;GRM6;SLC38A2;CPLX4;SLC1A3;DLG4;EPHA4;SLC6A9
GO:0009416	0.0021474	response to light stimulus	316	13	2.98738	4.35164	1.01169e-05	477;2793;2916;4239;5132;5957;6101;6247;6507;7287;9094;23746;58473	geneontology_Biological_Process	RS1;RCVRN;PLEKHB1;GNGT2;RP1;ATP1A2;TULP1;MFAP4;UNC119;GRM6;AIPL1;PDC;SLC1A3
GO:0043679	0.00245013	axon terminus	113	8	1.06827	7.48874	1.19706e-05	2043;2571;6546;6855;7287;10815;339302;594855	geneontology_Cellular_Component	CPLX3;SYP;CPLX1;TULP1;SLC8A1;GAD1;CPLX4;EPHA4
GO:0090596	0.0024725	sensory organ morphogenesis	276	12	2.60923	4.59906	1.2922e-05	3791;4693;4762;4901;5080;5915;6101;6247;7287;7547;50939;401498	geneontology_Biological_Process	ZIC3;RS1;KDR;NRL;RARB;NDP;TMEM215;NEUROG1;RP1;TULP1;PAX6;IMPG2
GO:0001895	0.0024725	retina homeostasis	55	6	0.519955	11.5395	1.29428e-05	4117;4693;6101;7287;23746;92211	geneontology_Biological_Process	NDP;RP1;TULP1;MAK;AIPL1;CDHR1
GO:0043010	0.00430434	camera-type eye development	343	13	3.24263	4.00909	2.4034e-05	2321;2916;3791;4693;4760;4901;5080;6101;6247;7287;50939;58158;343035	geneontology_Biological_Process	RS1;KDR;NRL;FLT1;NDP;NEUROD4;NEUROD1;RP1;TULP1;RD3;PAX6;GRM6;IMPG2
GO:0021988	0.00533577	olfactory lobe development	39	5	0.368695	13.5613	3.16552e-05	477;2066;5080;7547;10371	geneontology_Biological_Process	ZIC3;SEMA3A;ATP1A2;PAX6;ERBB4
GO:0051588	0.00598848	regulation of neurotransmitter transport	97	7	0.917011	7.63349	3.76174e-05	477;6855;9899;10815;54407;339302;594855	geneontology_Biological_Process	CPLX3;SYP;SV2B;CPLX1;ATP1A2;SLC38A2;CPLX4
GO:0032535	0.00688205	regulation of cellular component size	364	13	3.44116	3.7778	4.44313e-05	1382;2059;2258;2314;6558;7224;7504;9175;10178;10371;23108;25802;57580	geneontology_Biological_Process	MAP3K13;XK;SEMA3A;SLC12A2;CRABP2;PREX1;LMOD1;TENM1;FLII;TRPC5;FGF13;EPS8;RAP1GAP2
R-HSA-112315	0.00793248	Transmission across Chemical Synapses	270	11	2.55251	4.30949	5.39813e-05	10815;116443;1742;2066;2571;2793;54407;5924;6507;6512;7277	pathway_Reactome	GRIN3A;GNGT2;SLC1A7;CPLX1;RASGRF2;TUBA4A;GAD1;SLC38A2;SLC1A3;DLG4;ERBB4
GO:0021537	0.00854635	telencephalon development	274	11	2.59032	4.24658	6.16188e-05	477;2066;2258;3251;4760;5080;5915;7547;10371;54407;84750	geneontology_Biological_Process	ZIC3;HPRT1;SEMA3A;RARB;NEUROD1;ATP1A2;PAX6;SLC38A2;FUT10;ERBB4;FGF13
GO:0043025	0.00854635	neuronal cell body	487	15	4.60396	3.25806	6.26325e-05	477;2043;4762;5137;5414;5957;6507;6546;6558;7224;10815;54407;57125;116443;140767	geneontology_Cellular_Component	PDE1C;RCVRN;SLC12A2;GRIN3A;CPLX1;PLXDC1;NEUROG1;ATP1A2;SLC8A1;NRSN1;SLC38A2;TRPC5;SLC1A3;EPHA4;SEPTIN4
hsa04721	0.012102	Synaptic vesicle cycle	78	6	0.737391	8.1368	9.584e-05	10815;339302;594855;6507;6512;6536	pathway_KEGG	CPLX3;SLC1A7;CPLX1;CPLX4;SLC1A3;SLC6A9
GO:0001754	0.012102	eye photoreceptor cell differentiation	49	5	0.463233	10.7937	9.71374e-05	4693;4901;5080;6101;7287	geneontology_Biological_Process	NRL;NDP;RP1;TULP1;PAX6
GO:0009584	0.0127548	detection of visible light	50	5	0.472686	10.5778	0.000107111	2916;6101;6247;7287;23746	geneontology_Biological_Process	RS1;RP1;TULP1;GRM6;AIPL1
GO:0046928	0.0127548	regulation of neurotransmitter secretion	80	6	0.756298	7.93338	0.000110394	6855;9899;10815;54407;339302;594855	geneontology_Biological_Process	CPLX3;SYP;SV2B;CPLX1;SLC38A2;CPLX4
hsa04724	0.0127548	Glutamatergic synapse	115	7	1.08718	6.43869	0.000111279	116443;1742;2793;2916;54407;6507;6512	pathway_KEGG	GRIN3A;GNGT2;SLC1A7;GRM6;SLC38A2;SLC1A3;DLG4
WP2267	0.0127921	Synaptic vesicle pathway	51	5	0.48214	10.3704	0.000117851	594855;10815;6855;6507;477	pathway_WikiPathways	CPLX3;SYP;CPLX1;ATP1A2;SLC1A3
GO:0003407	0.0127921	neural retina development	81	6	0.765752	7.83544	0.000118301	4693;4760;4901;6101;6247;58158	geneontology_Biological_Process	RS1;NRL;NDP;NEUROD4;NEUROD1;RP1
GO:0031346	0.01364	positive regulation of cell projection organization	352	12	3.32771	3.60608	0.000135836	1382;1742;2043;2059;4780;5064;6101;7224;9175;10178;29904;50487	geneontology_Biological_Process	MAP3K13;CRABP2;PALM;RP1;PLA2G3;EEF2K;TENM1;TRPC5;DLG4;EPHA4;NFE2L2;EPS8
GO:0007626	0.01364	locomotory behavior	203	9	1.91911	4.68968	0.000138042	477;1742;2043;2059;2571;2916;3251;7200;127343	geneontology_Biological_Process	HPRT1;DMBX1;ATP1A2;GRM6;GAD1;DLG4;TRH;EPHA4;EPS8
GO:0010232	0.0157449	vascular transport	86	6	0.81302	7.37989	0.00016484	477;6507;6536;6558;54407;92745	geneontology_Biological_Process	SLC12A2;ATP1A2;SLC38A2;SLC1A3;SLC38A5;SLC6A9
GO:0150104	0.0157449	transport across blood-brain barrier	86	6	0.81302	7.37989	0.00016484	477;6507;6536;6558;54407;92745	geneontology_Biological_Process	SLC12A2;ATP1A2;SLC38A2;SLC1A3;SLC38A5;SLC6A9
GO:0015807	0.0194403	L-amino acid transport	90	6	0.850835	7.05189	0.000211607	477;6507;6512;6536;54407;92745	geneontology_Biological_Process	SLC1A7;ATP1A2;SLC38A2;SLC1A3;SLC38A5;SLC6A9
GO:0009314	0.0194403	response to radiation	426	13	4.02729	3.22798	0.000213705	477;2793;2916;4239;5132;5957;6101;6247;6507;7287;9094;23746;58473	geneontology_Biological_Process	RS1;RCVRN;PLEKHB1;GNGT2;RP1;ATP1A2;TULP1;MFAP4;UNC119;GRM6;AIPL1;PDC;SLC1A3
GO:0015804	0.0195166	neutral amino acid transport	58	5	0.548316	9.11883	0.000217948	6507;6512;6536;54407;92745	geneontology_Biological_Process	SLC1A7;SLC38A2;SLC1A3;SLC38A5;SLC6A9
GO:0030427	0.020734	site of polarized growth	172	8	1.62604	4.91993	0.000235161	2043;2059;2258;2916;5015;7224;57580;140767	geneontology_Cellular_Component	PREX1;GRM6;NRSN1;TRPC5;EPHA4;FGF13;EPS8;OTX2
GO:0048593	0.0216926	camera-type eye morphogenesis	131	7	1.23844	5.65228	0.000249819	3791;4693;4901;5080;6101;6247;50939	geneontology_Biological_Process	RS1;KDR;NRL;NDP;RP1;PAX6;IMPG2
GO:0042462	0.0267016	eye photoreceptor cell development	35	4	0.33088	12.089	0.000321482	4901;5080;6101;7287	geneontology_Biological_Process	NRL;RP1;TULP1;PAX6
GO:0060042	0.0294287	retina morphogenesis in camera-type eye	65	5	0.614492	8.1368	0.000372511	4693;4901;6101;6247;50939	geneontology_Biological_Process	RS1;NRL;NDP;RP1;IMPG2
GO:0021772	0.0297709	olfactory bulb development	37	4	0.349788	11.4355	0.000399583	2066;5080;7547;10371	geneontology_Biological_Process	ZIC3;SEMA3A;PAX6;ERBB4
GO:0051960	0.0307797	regulation of nervous system development	457	13	4.32035	3.00901	0.000418918	1382;2043;2258;3949;5080;5915;7224;9175;10371;26508;29904;84631;139065	geneontology_Biological_Process	MAP3K13;SEMA3A;SLITRK2;RARB;CRABP2;SLITRK4;EEF2K;PAX6;TRPC5;EPHA4;LDLR;HEYL;FGF13
GO:0042886	0.0390484	amide transport	354	11	3.34662	3.2869	0.00056473	477;3625;4760;6507;6512;7200;10815;54407;55107;92745;594855	geneontology_Biological_Process	CPLX3;ANO1;SLC1A7;NEUROD1;CPLX1;ATP1A2;SLC38A2;SLC1A3;TRH;SLC38A5;INHBB
GO:0045494	0.0465964	photoreceptor cell maintenance	43	4	0.40651	9.83985	0.000714451	4117;6101;7287;92211	geneontology_Biological_Process	RP1;TULP1;MAK;CDHR1
GO:0050770	0.0465964	regulation of axonogenesis	156	7	1.47478	4.74647	0.000715491	1382;2043;2258;7224;7504;9175;10371	geneontology_Biological_Process	MAP3K13;XK;SEMA3A;CRABP2;TRPC5;EPHA4;FGF13
GO:0001894	0.0497458	tissue homeostasis	258	9	2.43906	3.68994	0.000798572	4117;4693;4760;6101;6558;7107;7287;23746;92211	geneontology_Biological_Process	SLC12A2;NDP;NEUROD1;RP1;TULP1;MAK;AIPL1;GPR137B;CDHR1
GO:0060249	0.0497458	anatomical structure homeostasis	258	9	2.43906	3.68994	0.000798572	4117;4693;4760;6101;6558;7107;7287;23746;92211	geneontology_Biological_Process	SLC12A2;NDP;NEUROD1;RP1;TULP1;MAK;AIPL1;GPR137B;CDHR1
WP2857	0.0021474	Mesodermal commitment pathway	145	9	1.37079	6.56556	9.90326e-06	51701;5080;84295;3251;6925;5915;268;4780;7547	pathway_WikiPathways	PHF6;ZIC3;HPRT1;RARB;AMH;PAX6;NFE2L2;TCF4;NLK
GO:0006865	0.00267659	amino acid transport	152	9	1.43697	6.2632	1.44781e-05	477;6507;6512;6536;6558;7200;7504;54407;92745	geneontology_Biological_Process	XK;SLC12A2;SLC1A7;ATP1A2;SLC38A2;SLC1A3;TRH;SLC38A5;SLC6A9
GO:0015800	0.00598848	acidic amino acid transport	66	6	0.623946	9.61622	3.72267e-05	477;6507;6512;6558;7200;54407	geneontology_Biological_Process	SLC12A2;SLC1A7;ATP1A2;SLC38A2;SLC1A3;TRH
GO:0015175	0.00689387	neutral L-amino acid transmembrane transporter activity	42	5	0.397056	12.5927	4.57106e-05	6507;6512;6536;54407;92745	geneontology_Molecular_Function	SLC1A7;SLC38A2;SLC1A3;SLC38A5;SLC6A9
GO:1902475	0.00808582	L-alpha-amino acid transmembrane transport	71	6	0.671214	8.93902	5.64357e-05	477;6507;6512;6536;54407;92745	geneontology_Biological_Process	SLC1A7;ATP1A2;SLC38A2;SLC1A3;SLC38A5;SLC6A9
GO:0016358	0.00989924	dendrite development	232	10	2.19326	4.55941	7.42745e-05	1742;2043;3251;4693;7224;7287;10371;29904;57580;116443	geneontology_Biological_Process	HPRT1;SEMA3A;NDP;GRIN3A;PREX1;TULP1;EEF2K;TRPC5;DLG4;EPHA4
GO:0032890	0.0107918	regulation of organic acid transport	76	6	0.718483	8.35093	8.28549e-05	477;6558;7200;22925;50487;54407	geneontology_Biological_Process	SLC12A2;ATP1A2;PLA2G3;PLA2R1;SLC38A2;TRH
GO:0089718	0.0127548	amino acid import across plasma membrane	50	5	0.472686	10.5778	0.000107111	477;6507;6536;54407;92745	geneontology_Biological_Process	ATP1A2;SLC38A2;SLC1A3;SLC38A5;SLC6A9
R-HSA-112310	0.0127921	Neurotransmitter release cycle	51	5	0.48214	10.3704	0.000117851	10815;2571;54407;6507;6512	pathway_Reactome	SLC1A7;CPLX1;GAD1;SLC38A2;SLC1A3
GO:0046942	0.0128635	carboxylic acid transport	348	12	3.2899	3.64753	0.000122078	477;1382;6507;6512;6536;6558;7200;7504;22925;50487;54407;92745	geneontology_Biological_Process	XK;SLC12A2;CRABP2;SLC1A7;ATP1A2;PLA2G3;PLA2R1;SLC38A2;SLC1A3;TRH;SLC38A5;SLC6A9
GO:0015849	0.0128635	organic acid transport	349	12	3.29935	3.63708	0.0001254	477;1382;6507;6512;6536;6558;7200;7504;22925;50487;54407;92745	geneontology_Biological_Process	XK;SLC12A2;CRABP2;SLC1A7;ATP1A2;PLA2G3;PLA2R1;SLC38A2;SLC1A3;TRH;SLC38A5;SLC6A9
GO:0015081	0.0128635	sodium ion transmembrane transporter activity	157	8	1.48423	5.38998	0.000125694	477;6507;6512;6536;6546;6558;54407;92745	geneontology_Molecular_Function	SLC12A2;SLC1A7;ATP1A2;SLC8A1;SLC38A2;SLC1A3;SLC38A5;SLC6A9
GO:0045666	0.0194403	positive regulation of neuron differentiation	90	6	0.850835	7.05189	0.000211607	4760;4762;5080;6925;7224;26508	geneontology_Biological_Process	NEUROD1;NEUROG1;PAX6;TRPC5;HEYL;TCF4
GO:0035640	0.0267016	exploration behavior	35	4	0.33088	12.089	0.000321482	477;1742;2571;4693	geneontology_Biological_Process	NDP;ATP1A2;GAD1;DLG4
GO:0006835	0.0275243	dicarboxylic acid transport	98	6	0.926465	6.47623	0.000336189	477;6507;6512;6558;7200;54407	geneontology_Biological_Process	SLC12A2;SLC1A7;ATP1A2;SLC38A2;SLC1A3;TRH
WP5333	0.0289792	Enterocyte cholesterol metabolism	36	4	0.340334	11.7532	0.000359016	4047;1718;50814;3949	pathway_WikiPathways	LSS;DHCR24;NSDHL;LDLR
GO:0003333	0.0294287	amino acid transmembrane transport	100	6	0.945373	6.3467	0.000374855	477;6507;6512;6536;54407;92745	geneontology_Biological_Process	SLC1A7;ATP1A2;SLC38A2;SLC1A3;SLC38A5;SLC6A9
GO:0015171	0.0297709	amino acid transmembrane transporter activity	101	6	0.954826	6.28387	0.000395448	6507;6512;6536;54407;92745;116443	geneontology_Molecular_Function	GRIN3A;SLC1A7;SLC38A2;SLC1A3;SLC38A5;SLC6A9
GO:0005343	0.0297709	organic acid:sodium symporter activity	37	4	0.349788	11.4355	0.000399583	6507;6512;6536;54407	geneontology_Molecular_Function	SLC1A7;SLC38A2;SLC1A3;SLC6A9
GO:0015179	0.0297709	L-amino acid transmembrane transporter activity	66	5	0.623946	8.01352	0.000399994	6507;6512;6536;54407;92745	geneontology_Molecular_Function	SLC1A7;SLC38A2;SLC1A3;SLC38A5;SLC6A9
GO:0008361	0.0310352	regulation of cell size	188	8	1.7773	4.50121	0.00042781	1382;2258;6558;7224;7504;9175;10371;23108	geneontology_Biological_Process	MAP3K13;XK;SEMA3A;SLC12A2;CRABP2;TRPC5;FGF13;RAP1GAP2
GO:0051938	0.0351288	L-glutamate import	39	4	0.368695	10.8491	0.000490369	477;6507;6512;54407	geneontology_Biological_Process	SLC1A7;ATP1A2;SLC38A2;SLC1A3
GO:0022604	0.0368392	regulation of cell morphogenesis	243	9	2.29726	3.91772	0.000520673	1742;2043;2059;3791;5064;9175;10395;29904;54873	geneontology_Biological_Process	MAP3K13;KDR;PALM;EEF2K;DLG4;PALMD;DLC1;EPHA4;EPS8
R-HSA-425393	0.0390484	Transport of inorganic cations/anions and amino acids/oligopeptides	108	6	1.021	5.87658	0.000565524	54407;6507;6512;6546;6558;92745	pathway_Reactome	SLC12A2;SLC1A7;SLC8A1;SLC38A2;SLC1A3;SLC38A5
GO:0098739	0.0453831	import across plasma membrane	201	8	1.9002	4.21009	0.000665186	477;2916;6507;6536;6546;6558;54407;92745	geneontology_Biological_Process	SLC12A2;ATP1A2;SLC8A1;GRM6;SLC38A2;SLC1A3;SLC38A5;SLC6A9
GO:0051955	0.0465964	regulation of amino acid transport	43	4	0.40651	9.83985	0.000714451	477;6558;7200;54407	geneontology_Biological_Process	SLC12A2;ATP1A2;SLC38A2;TRH
WP716	0.0465964	Vitamin A and carotenoid metabolism	43	4	0.40651	9.83985	0.000714451	6258;1382;6017;5915	pathway_WikiPathways	RLBP1;RXRG;RARB;CRABP2
GO:1902904	0.0478452	negative regulation of supramolecular fiber organization	157	7	1.48423	4.71623	0.000743015	2059;2258;2314;3949;10395;25802;84952	geneontology_Biological_Process	CGNL1;LMOD1;FLII;DLC1;LDLR;FGF13;EPS8
GO:1901653	0.0483999	cellular response to peptide	367	11	3.46952	3.17047	0.000760075	1373;2043;3625;4780;5080;6778;8914;11031;29904;55107;143686	geneontology_Biological_Process	STAT6;SESN3;ANO1;CPS1;EEF2K;PAX6;EPHA4;TIMELESS;NFE2L2;INHBB;RAB31

### Sheet: Comparison_separate-analyses
Overlapping enriched categories W7 datasets
Dataset	Comparison	Enriched terms
Pooled	WT and WTR vs KO and MUT	92
WT/KO	WT vs KO	20 (top non-significant)
WTR/MUT	WTR vs MUT	483
scRNA-seq	WT vs KO	20
Pooled vs. WT/KO		4 terms		Pooled vs. WTR/MUT		76 terms		Pooled vs. scRNA-seq (WT/KO)		0 terms		WTR/MUT vs. WT/KO		12 terms		WTR/MUT vs. scRNA		1 term		WT/KO vs. scRNA-seq		0 terms
geneSet	description			geneSet	description			geneSet	description			geneSet	description			geneSet	description			geneSet	description
GO:0007601	visual perception			GO:0007601	visual perception			-	-			GO:0007601	visual perception			GO:0060485	mesenchyme development			-	-
GO:0050953	sensory perception of light stimulus			GO:0050953	sensory perception of light stimulus							GO:0050953	sensory perception of light stimulus
GO:0007409	axonogenesis			GO:0007409	axonogenesis							R-HSA-912446	Meiotic recombination
GO:0004714	transmembrane receptor protein tyrosine kinase activity			GO:0004714	transmembrane receptor protein tyrosine kinase activity							R-HSA-73728	RNA Polymerase I Promoter Opening
				GO:0009583	detection of light stimulus							R-HSA-1500620	Meiosis
				GO:0001917	photoreceptor inner segment							GO:0061564	axon development
				GO:0001750	photoreceptor outer segment							R-HSA-3214815	HDACs deacetylate histones
				GO:0009582	detection of abiotic stimulus							GO:0048667	cell morphogenesis involved in neuron differentiation
				GO:0007602	phototransduction							GO:0007409	axonogenesis
				GO:0097733	photoreceptor cell cilium							GO:0060322	head development
				GO:0097731	9+0 non-motile cilium							GO:0004714	transmembrane receptor protein tyrosine kinase activity
				GO:0009581	detection of external stimulus							GO:0019838	growth factor binding
				GO:0060041	retina development in camera-type eye
				GO:0150034	distal axon
				GO:0097730	non-motile cilium
				GO:0048880	sensory system development
				GO:0046530	photoreceptor cell differentiation
				GO:0048592	eye morphogenesis
				GO:0044306	neuron projection terminus
				GO:0006836	neurotransmitter transport
				GO:0001654	eye development
				GO:0150063	visual system development
				GO:0042461	photoreceptor cell development
				GO:0030900	forebrain development
				R-HSA-112316	Neuronal System
				GO:0050804	modulation of chemical synaptic transmission
				GO:0099177	regulation of trans-synaptic signaling
				GO:0009416	response to light stimulus
				GO:0043679	axon terminus
				GO:0090596	sensory organ morphogenesis
				GO:0001895	retina homeostasis
				GO:0043010	camera-type eye development
				GO:0021988	olfactory lobe development
				GO:0051588	regulation of neurotransmitter transport
				GO:0032535	regulation of cellular component size
				R-HSA-112315	Transmission across Chemical Synapses
				GO:0021537	telencephalon development
				GO:0043025	neuronal cell body
				hsa04721	Synaptic vesicle cycle
				GO:0001754	eye photoreceptor cell differentiation
				GO:0009584	detection of visible light
				GO:0046928	regulation of neurotransmitter secretion
				hsa04724	Glutamatergic synapse
				WP2267	Synaptic vesicle pathway
				GO:0003407	neural retina development
				GO:0031346	positive regulation of cell projection organization
				GO:0007626	locomotory behavior
				GO:0010232	vascular transport
				GO:0150104	transport across blood-brain barrier
				GO:0015807	L-amino acid transport
				GO:0009314	response to radiation
				GO:0015804	neutral amino acid transport
				GO:0030427	site of polarized growth
				GO:0048593	camera-type eye morphogenesis
				GO:0042462	eye photoreceptor cell development
				GO:0060042	retina morphogenesis in camera-type eye
				GO:0021772	olfactory bulb development
				GO:0051960	regulation of nervous system development
				GO:0042886	amide transport
				GO:0045494	photoreceptor cell maintenance
				GO:0050770	regulation of axonogenesis
				GO:0001894	tissue homeostasis
				GO:0060249	anatomical structure homeostasis
