## Supplementary material for "Putative Role of Norrin in Neuroretinal Differentiation Revealed by bulk and scRNA Sequencing of Human Retinal Organoids": Data13_W7_ROs-Composition_prop.xlsx

### Sheet: W7_Composition_proportions
Cluster	W7_WT1	W7_WT2	W7_WT3	W7_KO1	W7_KO2	W7_KO3		Average WT	Average KO			KO vs WT	Difference (%)
pRPC	19.201	7.518	10.097	18.202	8.491	9.601		12.272	12.098			98.5821	-1.41786
RPC	37.417	35.597	35.755	50.229	37.814	40.642		36.2563	42.895			118.31	18.3104
tRPC	11.941	10.28	9.727	10.371	10.678	9.542		10.6493	10.197			95.7525	-4.24753
PRp	6.247	8.022	9.538	3.6	9.702	9.303		7.93567	7.535			94.9511	-5.04894
H&A	5.121	7.857	7.776	3.57	7.001	7.784		6.918	6.11833			88.4408	-11.5592
eRGC	10.224	14.664	12.796	7.793	13.975	11.966		12.5613	11.2447			89.5181	-10.4819
lRGC	9.849	16.062	14.311	6.236	12.34	11.163		13.4073	9.913			73.9371	-26.0629
