## Supplementary material for "Putative Role of Norrin in Neuroretinal Differentiation Revealed by bulk and scRNA Sequencing of Human Retinal Organoids": Data14_W23_ROs-Composition_prop.xlsx

### Sheet: W23_Composition_proportions
Cluster	W23_WT1	W23_WT2	W23_WT3	W23_KO1	W23_KO2	W23_KO3		Average WT	Average KO		KO vs WT	Difference (%)
pRPC	2.781	3.341	2.934	1.971	3.167	2.885		3.01867	2.67433		88.5932	-11.4068
RPC	5.593	6.641	7.33	8.779	8.268	9.191		6.52133	8.746		134.114	34.1137
MGC	18.052	19.591	15.191	21.203	22.583	23.47		17.6113	22.4187		127.297	27.2968
tRPC	6.646	4.736	4.851	6.07	4.998	4.922		5.411	5.33		98.503	-1.49695
PRp	11.045	9.085	8.922	6.623	9.626	9.016		9.684	8.42167		86.9648	-13.0352
Rod PR	24.038	32.1	34.236	23.614	22.851	22.378		30.1247	22.9477		76.1757	-23.8243
Cone PR	9.976	8.049	7.168	8.807	6.654	5.78		8.39767	7.08033		84.3131	-15.6869
OFF BC	6.991	5.536	7.774	13.941	10.541	8.519		6.767	11.0003		162.558	62.5585
ON BC	6.819	3.217	2.761	2.042	3.908	4.152		4.26567	3.36733		78.9404	-21.0596
AC	4.98	4.777	5.598	4.879	5.79	7.212		5.11833	5.96033		116.451	16.4507
HC	3.079	2.927	3.237	2.071	1.615	2.476		3.081	2.054		66.6667	-33.3333
